# Polinton-like Viruses Associated with Entomopoxviruses Provide Insight into Replicon Evolution

**DOI:** 10.1101/2023.10.16.562556

**Authors:** Zachary K. Barth, Ian Hicklin, Julien Thézé, Jun Takatsuka, Madoka Nakai, Elisabeth A. Herniou, Anne M. Brown, Frank O. Aylward

## Abstract

Polinton-like viruses (PLVs) are a diverse group of small integrative dsDNA viruses that infect diverse eukaryotic hosts. Many PLVs are hypothesized to parasitize viruses in the phylum *Nucleocytoviricota* for their own propagation and spread. Here we analyze the genomes of novel PLVs associated with the occlusion bodies of entomopoxvirus (EV) infections of two separate lepidopteran hosts. The presence of these elements within EV occlusion bodies suggests that they are the first known hyperparasites of poxviruses. We find that these PLVs belong to two distinct lineages that are highly diverged from known PLVs. These PLVs possess mosaic genomes, and some essential genes share homology with mobile genes within EVs. Based on this homology and observed PLV mosaicism, we propose a mechanism to explain the turnover of PLV replication and integration genes.
