## Supplementary material for "Polinton-like Viruses Associated with Entomopoxviruses Provide Insight into Replicon Evolution": Data S1

### Sheet: Sheet1
repeat	sequence
SRA repeats #1	TAAAAGAAAAATACTAATATTATATTAATTGTTATCATTTTTAAGAATATTAGTTGAATAATTATAATATTTTGATTTTA
SRA repeats #2	TAAAAATACAATTAAATAATCATAATATTGTTATCATTTTTAAGAATATTAGTTGAATAATTATAATATTTTGATTTTA
SRA repeats #3	TAAAAATACAATTAAATAATCATAATATTGTTATCATTTTTAAGAATATTAGTTGAATAATTATAATATTTTGATTTTA
SRA repeats #4	TAAAAATACAATTAAATAATCATAATATTGTTATCATTTTTAAGAATATTAGTTGAATAATTATAATATTTTGATTTTA
SRA repeats #5	TAAAAATACAAATTAAATAATCATAATATTGTTATCATTTTTAAGAATATTAGTTGAATAATTATAATATTTTGATTTTATAAGG
SRA repeats #6	TAAAAGAAAAATACAATTAAATAATCATAATATTGTTATCATTTTTAAGAATATTAGTTGAATAATTATAATATTTTGATTTTATAAGG
SRA repeats #7	TAAAAGAAAAATACAATTAAATAATCATATTATTGTTATCGTTTTTAAGAATATTATAATATATAGATTAACATATTTTA
SRA repeats #8	TAAAAGAAAAATACAATTAAATAATCATAATATTGTTATCATTTTTAAGAATATTAGTTGAATAATTATAATATTTTGATTTTA
SRA repeats #9	TAAAAGAAAAATACAATTAAATAATCATATTATTGTTATCATTTTTAAGAATATTAT
Repeat 1 #1	ATAATATATAGATTAACATATTTTATTGCATAATATTCTAAAAAATATAAGCAAATTTTTATATTCTGAAAATAAAATACTATTTATTTTTATCTTTTTAGAATAGGAATA
Repeat 1 #2	CAAATAATATATAATAATAAATATATTTAAATTTAATATTTTTACGCATAAAAATAATTTTTATATTCTGAAAATAAAATACTATTTATTTTTATCTTTTTAGAATAGGAATAG
Repeat 2 #1	AAATTTAATATTTTGATATATATTAAATTTCTTAGTTTTAGTAGATGTATAACCTCTTTCTTTTAATAAAATACCAAATTTATTAGAAGATAATGGAATTTTAAGCAAATGATTCTTGCACCATTTTTTATAATCGTTATAAAGAATCGAAGCTTGTAT
Repeat 2 #2	AAATGCAATATTTTTATATATATTAAACTTTTTAGTCTTAAATGAATTATAACCTTTTTCTTTTAACGAAATACCAAACGCATTAGACGATAACCAATCGAAAGAATTATTTTTACACCAATTTTTATAATCATCGTAAAGAACCGAAGCCTGTAT
Repeat 3 #1	TAAGGTATGCACACAGGTATGCATACCTTGTATTTGGTTTATTTTTTATGTGTTTTATAGTAATAAAATATTTAAATTATGTAATTATTACTATAAAACACATAAAAATAAACCAAATGCAAGGTATGCATACCATGCATACCTTTGTATGGGACCAAATTTTAAAATTTTTTATAGGAGTCAAAAATTTAATTTAAGGTATGCATGCATGCATTATTAATTTATATTATTAATTATGATATTTAAAATGAAATTTTAATTAAAAAATTAATATTAAATAATGAATAAAAATATTGATA
Repeat 3 #2	TAAGGTATGCACACAGGTATGCATACCTTGTATTTGGTTTATTTTTTATGTGTTTTATAGTAATAAAATATTTAAATTATGTAATTATTACTATAAAACACATAAAAATAAACCAAATGCAAGGTATGCATACCATGCATACCTTTGTATGGGACCAAATTTTAAAATTTTTTATAGGAGTCAAAAATTTAATTTAAGGTATGCATGCATGCATTATTAATTTATATTATTAATTATGATATTTAAAATGAAATTTTAATTAAAAAATTAATATTTATTAATTTTCAAAAATACTAATA
helicase repeat 1 #1	TAATATTATTATAATTGAAAATATGAATAATATTAATAAAGACATATTACCTATATACAAAAATAAAATTATAGATTTAAAAACTATGGAAATATCTGAAAGATCCAATAATCATTATTTTGATTACGAAATAAAAAATAAATATATAAACACATATAATACTCCAGAATTTATTAGAAATATTTTTGATAATAACGAACAAATAATATTATTCGTTCAAAAGTCAATAGGATATTGGTTAACTGGAGAATTAAGAGAAACGTGTTTTTTTATTTTTCATGGCATAGGATCTAACGGCAAAACAACTTTATTAAATTTTTTAAAAAAAATATTAGGAAATTTATATATATCAATTAATAATAATATATTTAAAAAAGATTTATCTGTTATTTTTAATGA…
helicase repeat 1 #2	TAATAATAAAAATATAAAATTTATGAATAATTTTAGAGAAGATTATTTACCTTTAGCAAATAAAAATAATATTGATCTTAGAACAGGCGAAATTGTAAGTAGAAATATAAATGACTATTTTGATTTCTGTTCTGATTTAATATATGATAAAAATTATAATGATACTCCAGATTTTATTAAAGATATAACCAATAATGATAAAGATCTTATAGAATTATTACAAAAAATACTTGGGTGTTGTATTACTGGTAAAAACAAAGAACAAGTATTCTTTATATTTTATGGCAAAGGTTCAAATGGTAAATCTACTTTAATGTCATATCTTCAAAAAATATTAAATAATATGTATCATTCTATTAATATATCTGATTTTAATAAAAACACATTCACTAATATAGA…
helicase repeat 2 #1	AAAATAATTAATTTTATAAAAAATATAATATGTGATAATGATATAAATAAATTTAATTATTTTATTAATTGGTTAAAAAATGTTATTGTAAAAGGACAAAAAACTAACAAACATATATTTTTATATAGTAAATCTATATGCTTATATGATATTGAAGAATATTTAAATTGGATAGTTGATAAAATAATAGGAGATCATCATGCCAAAAATATATCATCGAATAATATTAAAAAAGAATTAAGTAAATATAATTATAATATATTATATTGTTTAAATATTTATAAAAAGAGTTATAAATTTATATATGAATTTTTAAAAAAAAATCAATTATATTCTAATTTTATAGTTATAACAGATAATATAAATAAAAATATAATTGATAATAATTTTATATTATAT…
helicase repeat 2 #2	AAAATAATAAAATTTATAAAAGAAATATTATGTAACGACGATAATGAGTTTGAATATTTAATAACATGGTTTAAAAAAATAATAATAGATGGAAATAAAACTAAAAAATGTTTAATATTTTATAGTAAATCAATATATTTGTATGAATTAGGAAAATTATTTTCATGGATAACAGAAGATCTAATAGGTCCGAATCATTCTAAATATATTGCTTCTTACAATGCTAAAAATGAACTGATTAAGCAGAAATATAATATATTATTGTGTACAATATTTTATTTAAAAAATTTTTCATATACAATCAGTGTATTAAATAAAATTATCGACAATGATGATTATAGTAATTATATTTTAATAATAGATGAAATTGATAAAAATATAATAGATAATAAATTTATT…
T5orf172 repeat #1	ATAAAATAAAACAATTAGAAGACTCGAACATGAGAATGAGAGTTTACATAAACAACATAGCAGAAAAAGAGAAAAACGGCTACATATACATAGCAACAAGTAAATATTATGCTCAAATAAACAACTTTAAACTGGGTAAGACAGTAAGTCTAAAGAGCAGAGAAATTAATTTTAACAATACGAGAAACACACAAGACGAATTTTACATTTGTTACTATAAAAAGGTATATAACGTAGATAAAATCGAATCTATTCTAAAGAATATTTTAGATTTTTGTGCAGATAAGAAAGATAAAGAAATATTCATAATTCACTATAAATATTTAGTGAAATTAGTTAATAAAGTCGTCGATTCTACTAACGAATCTTACGATTACATGAACGACATCATTAAAAATT…
T5orf172 repeat #2	ATAAAATAAAAAAACTAGAAGAATCCTCAATGAGAATGAAGGTTTTTATAGATAAAATAGTAGAAAAAGAAAAGAATGGTTACATTTATATTGCTACAAGTAAATCTTATGCATCTATAAATAATTTTAAATTAGGTAAGACAAGTAGTCTAAATAGTAGAGAAATAAACTTTAACACTTCTAGAAACTCCCAAGATGAATTTTATATTTGTTACTATAAAAAAGTATATAATGTAGATAAAGTAGAATCATTATTAAAAGATGTCTTAGATGGTTTTAAAGATAAAAAAAATAAAGAAATATTCATAATTCACTATAAATATCTACTAGAACTTGTAGAAAAAACTATAAATAATATAAACGAACCTTATGATTATATTAACGATTTAATCAAAAATA…
MSV199 repeat #1	CATGGATATTATTGATTTTATTAAAGAGAATAATTATAAAATAGAATTAGGAGAATGGTTTAGAGATATTTGGGTTCCTCTTTTTGAACAAAAAGATGTTGTAATTACTAATAAAATATTAAATTTTATTTATGATTTCCAGGGAGATAAGAATTTAACTCCCTATAATTTAGAAAAATTATATCAAAATAAACGAAATTATAAATTATTTTTAAATAAAAATGAAATAGAATATAATTTAATAAAATATGATGAACATACAACAAATAATTACCCCATTTTAAAAAATGAATTAAAATTATATGATAAAAATAATTTAGTACAAAAAACGTGGTTAGTATTATCAGTAGATAATTTTAAGGAATCTATAATGATGTTGAATAATAATAATTCTAAGAT…
MSV199 repeat #2	ATGAATATTTTTGATTTTATGAAAGAAAATAATTTAATATTAACAAATAATCAATATTTTATTGATATGTGGTTACCTTTAAAAGATAAAAAAGATATATTAATAACTAATAATTTATTAGAATTTATGGGATTTGGAGATATAAATAACGCGGTCGCCAATTCCGACCACGTTAAATTAAGAAATATTCGTAAGCATTTTATTGAATTTATAAAAGATAATAATATATCTTACGAAGAAATTAATTATAATAACGAAAAAATAAATAATTATGAATATATTCAAAATGAAATTAAAAATGGTGACAACCGTACTATTCATTCGAAAAGATGGATAATAATGTCAATAGATAATTTTAAAGAAAGCATAATGATGTTGAATAATTCCAAATCTAAAGAA…
MSV199 repeat #3	ATGGATATTATTGATTTTATTAAAGAGAAAGATTATAAAATAGAATTAGGATCTTGGTTTAAAGATATTTGGGTTCCTCTTTTTGATAAGAAAGATATTGTTGTAACTAACGAAATATTGAATTTTATTTATGATTTCCAGGGAGGGAAACATTTCCCTCCCTGTAATTTAGATAAAAATTATCAAAATAAAAGAGATTATAGATCATTTTTAAATAAAAATGAAATAGAATATTCTATAATAAAATATAATGAAAATATATTGAATGAATATCAAATTTTAAAAAATGAATTAAAATTATATAATAAAAATAATATTGTACAAAAAACGTGGTTAGTATTATCAGTAGACGATTTTAAGGAATCTATAATGATGTTGAATAATAATAATTCTAAGATT…
MSV199 repeat #4	ACTCCATATTAATAAAAAATTTAAATAAATAATGGATATTATTGATTTTATTAAAGAGAAAGATTACAAAATAGAATTGGGTCCTTGGTTTAATTCTATCTGGTTGCCCATTTCAAAAAAGACAAATATTTTAATGACTAACGATCTATTAAATTTTATTCACTATGGTATTTCAGGGTCTGGCATCCCAGACCCTAGTAAAATAAAAAAAATAAAATATAACATAATTGAATCTATCAAAAATTATAATATAAATTATACAGAAATAAAATATAATGATGCTATTGTAGATGAATATGAATATATACAAAACGATATAAAGACATTAGCACCCAACAATCTAGTTCAAAAGACTTGGATATTATTATCAGTAAGAAATTTTAAAAAATTATTGATAAA…
